# mTORC1 activity is supported by spatial association with focal adhesions

**DOI:** 10.1101/2020.11.20.391888

**Authors:** Yoana Rabanal-Ruiz, Adam Byron, Alexander Wirth, Ralitsa Madsen, Lucia Sedlackova, Graeme Hewitt, Glyn Nelson, Julian Stingele, Jimi C. Wills, Tong Zhang, André Zeug, Reinhard Fässler, Bart Vanhaesebroeck, Oliver D.K. Maddocks, Evgeni Ponimaskin, Bernadette Carroll, Viktor I. Korolchuk

## Abstract

The mammalian target of rapamycin complex 1 (mTORC1) integrates mitogenic and stress signals to control growth and metabolism. Activation of mTORC1 by amino acids and growth factors involves recruitment of the complex to the lysosomal membrane and is further supported by lysosome distribution to the cell periphery^1–4^. Here we show that translocation of lysosomes towards the cell periphery brings mTORC1 into proximity with focal adhesions (FAs). We demonstrate that FAs constitute discrete plasma membrane hubs mediating growth factor signaling and amino acid input into the cell. FAs, as well as the translocation of lysosome-bound mTORC1 to their vicinity, are necessary for both peripheral and intracellular mTORC1 activity. Conversely, lysosomal distribution to the cell periphery is dispensable for the activation of mTORC1 constitutively targeted to FAs. This study advances our understanding of spatial mTORC1 regulation by demonstrating that the localization of mTORC1 to FAs is both necessary and sufficient for its activation by growth-promoting stimuli.
