## Supplemental Table 2 for "mTORC1 activity is supported by spatial association with focal adhesions"

### Sheet: Table S2
Table S2. mTOR signaling– and mTORC1/2-associated proteins detected in the meta-adhesome.
Gene name	Protein name	UniProtKB accession	HGNC IDa	Ensembl gene ID	Ensembl protein ID	Entrez gene ID	RefSeq protein ID	RefSeq mRNA ID	mTOR signaling pathwayb	mTORC1/2 component	mTORC1/2-associated proteinc	Scored	Literature-curated adhesomee	Meta-adhesomef							Meta-adhesome dataset occurrenceg
				Ensembl Gene ID	Ensembl Protein ID	Entrez Gene ID	RefSeq Protein ID	RefSeq mRNA ID						K562	MEF	A375	HFF	MKF1	MKF2	MKF3
AKT2	v-Akt murine thymoma viral oncogene homolog 2	P31751	392	ENSG00000105221	ENSP00000472382	208	NP_001617	NM_001626			+	0.00569866		FALSE	FALSE	FALSE	FALSE	FALSE	TRUE	FALSE	1
ATR	Ataxia telangiectasia and Rad3 related	Q13535	882	ENSG00000175054	ENSP00000426595	545	NP_001175	NM_001184			+	0.00460483		FALSE	TRUE	FALSE	FALSE	FALSE	FALSE	FALSE	1
CAB39	Calcium binding protein 39	Q9Y376	20292	ENSG00000135932	ENSP00000483459	51719	NP_057373	NM_016289	+					FALSE	TRUE	FALSE	FALSE	FALSE	FALSE	FALSE	1
CCT2	Chaperonin containing TCP1, subunit 2 (beta)	P78371	1615	ENSG00000166226	ENSP00000450153	10576	NP_006422	NM_006431			+	0.0115407		TRUE	FALSE	TRUE	FALSE	FALSE	FALSE	FALSE	2
CLIP1	CAP-GLY domain containing linker protein 1	P30622	10461	ENSG00000130779	ENSP00000479322	6249	NP_937883	NM_198240	+		+	0.018259		FALSE	FALSE	TRUE	FALSE	FALSE	FALSE	FALSE	1
DHX36	DEAH (Asp-Glu-Ala-His) box polypeptide 36	Q9H2U1	14410	ENSG00000281763	ENSP00000486956	170506	NP_065916	NM_020865			+	0.00708243		FALSE	FALSE	FALSE	FALSE	TRUE	TRUE	TRUE	3
DNAJB1	DnaJ (Hsp40) homolog, subfamily B, member 1	P25685	5270	ENSG00000132002	ENSP00000472886	3337	NP_006136	NM_006145			+	0.00499893		TRUE	TRUE	FALSE	FALSE	TRUE	TRUE	TRUE	5
EIF3F	Eukaryotic translation initiation factor 3, subunit F	O00303	3275	ENSG00000280606	ENSP00000487359	8665	NP_003745	NM_003754			+	0.0108754		TRUE	FALSE	FALSE	FALSE	FALSE	FALSE	FALSE	1
EIF4B	Eukaryotic translation initiation factor 4B	P23588	3285	ENSG00000063046	ENSP00000450324	1975	NP_001408	NM_001417	+					FALSE	FALSE	TRUE	FALSE	TRUE	TRUE	FALSE	3
EIF4E	Eukaryotic translation initiation factor 4E	P06730	3287	ENSG00000151247	ENSP00000426602	1977	NP_001959	NM_001968	+		+	0.0174514		FALSE	FALSE	TRUE	FALSE	TRUE	FALSE	FALSE	2
FKBP1A	FK506 binding protein 1A, 12kDa	P62942	3711	ENSG00000088832	ENSP00000482758	2280	NP_463460	NM_054014			+	0.0162279		FALSE	TRUE	FALSE	FALSE	FALSE	FALSE	FALSE	1
GRB10	Growth factor receptor-bound protein 10	Q13322	4564	ENSG00000106070	ENSP00000413023	2887	NP_005302	NM_005311	+					FALSE	TRUE	FALSE	FALSE	FALSE	FALSE	FALSE	1
GRB2	Growth factor receptor-bound protein 2	P62993	4566	ENSG00000177885	ENSP00000464279	2885	NP_987102	NM_203506	+				+	FALSE	TRUE	TRUE	FALSE	FALSE	FALSE	FALSE	2
GSK3B	Glycogen synthase kinase 3 beta	P49841	4617	ENSG00000082701	ENSP00000324806	2932	NP_002084	NM_002093	+					FALSE	TRUE	FALSE	FALSE	FALSE	FALSE	FALSE	1
IKBKB	Inhibitor of kappa light polypeptide gene enhancer in B-cells, kinase beta	O14920	5960	ENSG00000104365	ENSP00000486961	3551	NP_001547	NM_001556	+					FALSE	FALSE	TRUE	FALSE	FALSE	FALSE	FALSE	1
IRS1	Insulin receptor substrate 1	P35568	6125	ENSG00000169047	ENSP00000304895	3667	NP_005535	NM_005544	+		+	0.00516115	+	FALSE	FALSE	FALSE	FALSE	FALSE	TRUE	FALSE	1
LARS	Leucyl-tRNA synthetase	Q9P2J5	6512	ENSG00000133706	ENSP00000481381	51520	NP_064502	NM_020117			+	0.00717545		FALSE	FALSE	TRUE	FALSE	FALSE	FALSE	FALSE	1
MAPK1	Mitogen-activated protein kinase 1	P28482	6871	ENSG00000100030	ENSP00000440842	5594	NP_620407	NM_138957	+				+	FALSE	FALSE	TRUE	TRUE	FALSE	FALSE	FALSE	2
MLST8	MTOR associated protein, LST8 homolog (S. cerevisiae)	Q9BVC4	24825	ENSG00000167965	ENSP00000459612	64223	NP_071767	NM_022372	+	+		0.726418		FALSE	FALSE	TRUE	FALSE	FALSE	FALSE	FALSE	1
MYO1C	Myosin IC	O00159	7597	ENSG00000197879	ENSP00000461682	4641	NP_203693	NM_033375			+	0.0241609		FALSE	FALSE	TRUE	FALSE	FALSE	FALSE	FALSE	1
PGK1	Phosphoglycerate kinase 1	P00558	8896	ENSG00000102144	ENSP00000362413	5230	NP_000282	NM_000291			+	0.00415083		TRUE	FALSE	TRUE	FALSE	FALSE	FALSE	FALSE	2
PIK3CA	Phosphatidylinositol-4,5-bisphosphate 3-kinase, catalytic subunit alpha	P42336	8975	ENSG00000121879	ENSP00000418145	5290	NP_006209	NM_006218	+				+	FALSE	FALSE	FALSE	FALSE	FALSE	TRUE	FALSE	1
PML	Promyelocytic leukemia	P29590	9113	ENSG00000140464	ENSP00000458061	5371	NP_150253	NM_033250			+	0.010542		FALSE	TRUE	FALSE	FALSE	FALSE	FALSE	FALSE	1
PPP1R7	Protein phosphatase 1, regulatory subunit 7	Q15435	9295	ENSG00000115685	ENSP00000413360	5510	NP_002703	NM_002712			+	0.00831326		FALSE	FALSE	TRUE	FALSE	FALSE	FALSE	FALSE	1
PREX1	Phosphatidylinositol-3,4,5-trisphosphate-dependent Rac exchange factor 1	Q8TCU6	32594	ENSG00000124126	ENSP00000481444	57580	NP_065871	NM_020820			+	0.0248957		FALSE	FALSE	TRUE	FALSE	FALSE	FALSE	FALSE	1
PRKAA1	Protein kinase, AMP-activated, alpha 1 catalytic subunit	Q13131	9376	ENSG00000132356	ENSP00000380317	5562	NP_996790	NM_206907	+					FALSE	TRUE	FALSE	FALSE	FALSE	FALSE	FALSE	1
RHEB	Ras homolog enriched in brain	Q15382	10011	ENSG00000106615	ENSP00000420726	6009	NP_005605	NM_005614	+		+	0.0660409		FALSE	FALSE	FALSE	FALSE	FALSE	FALSE	TRUE	1
RHOA	Ras homolog family member A	P61586	667	ENSG00000067560	ENSP00000413587	387	NP_001655	NM_001664	+				+	FALSE	FALSE	FALSE	FALSE	TRUE	FALSE	FALSE	1
RPAP3	RNA polymerase II associated protein 3	Q9H6T3	26151	ENSG00000005175	ENSP00000401823	79657	NP_078880	NM_024604			+	0.0121677		FALSE	FALSE	TRUE	FALSE	FALSE	FALSE	FALSE	1
RPL23	Ribosomal protein L23	P62829	10316	ENSG00000125691	ENSP00000463894	9349	NP_000969	NM_000978			+	0.0114301		FALSE	FALSE	FALSE	FALSE	FALSE	FALSE	TRUE	1
RPL23A	Ribosomal protein L23a	P62750	10317	ENSG00000198242	ENSP00000468402	6147	NP_000975	NM_000984			+	0.00460447		TRUE	FALSE	FALSE	TRUE	TRUE	TRUE	TRUE	5
RPL26	Ribosomal protein L26	P61254	10327	ENSG00000161970	ENSP00000464239	6154	NP_001302460	NM_001315531			+	0.00608566		FALSE	FALSE	FALSE	TRUE	TRUE	TRUE	TRUE	4
RPS6	Ribosomal protein S6	P62753	10429	ENSG00000137154	ENSP00000369757	6194	NP_001001	NM_001010	+		+	0.00882107		FALSE	FALSE	TRUE	FALSE	FALSE	TRUE	FALSE	2
RRAGA	Ras-related GTP binding A	Q7L523	16963	ENSG00000155876	ENSP00000369899	10670	NP_006561	NM_006570			+	0.00793113		FALSE	TRUE	TRUE	FALSE	FALSE	FALSE	FALSE	2
RUVBL1	RuvB-like 1 (E. coli)	Q9Y265	10474	ENSG00000175792	ENSP00000463669	8607	NP_003698	NM_003707			+	0.00446055		FALSE	FALSE	TRUE	FALSE	FALSE	FALSE	FALSE	1
SLC3A2	Solute carrier family 3 (amino acid transporter heavy chain), member 2	P08195	11026	ENSG00000168003	ENSP00000445858	6520	NP_002385	NM_002394	+				+	TRUE	TRUE	FALSE	FALSE	FALSE	FALSE	FALSE	2
SMG1	SMG1 phosphatidylinositol 3-kinase-related kinase	Q96Q15	30045	ENSG00000157106	ENSP00000484278	23049	NP_055907	NM_015092			+	0.0116381		FALSE	FALSE	TRUE	FALSE	FALSE	FALSE	FALSE	1
STK38	Serine/threonine kinase 38	Q15208	17847	ENSG00000112079	ENSP00000229812	11329	NP_009202	NM_007271			+	0.0107553		FALSE	FALSE	FALSE	FALSE	FALSE	TRUE	FALSE	1
TRRAP	Transformation/transcription domain-associated protein	Q9Y4A5	12347	ENSG00000196367	ENSP00000485781	8295	NP_003487	NM_003496			+	0.00461704		FALSE	TRUE	FALSE	FALSE	FALSE	FALSE	FALSE	1
TTI1	TELO2 interacting protein 1	O43156	29029	ENSG00000101407	ENSP00000477545	9675	NP_055472	NM_014657	+	+		0.845596		FALSE	FALSE	FALSE	FALSE	FALSE	TRUE	FALSE	1
YWHAZ	Tyrosine 3-monooxygenase/tryptophan 5-monooxygenase activation protein, zeta polypeptide	P63104	12855	ENSG00000164924	ENSP00000430219	7534	NP_663723	NM_145690			+	0.0138324		TRUE	TRUE	FALSE	FALSE	FALSE	FALSE	FALSE	2
aHGNC ID, HUGO Gene Nomenclature Committee identifier.
bmTOR signaling pathway component annotated in the Kyoto Encyclopedia of Genes and Genomes (KEGG) database (KEGG pathway identifier hsa04150) and parsed and corrected using CyKEGGParser.
cProtein associated with mTORC1/2 components in a weighted composite functional association network based on physical interactions, predicted interactions, pathway associations and reported colocalization. A network of the top 100 scoring proteins seeded with mTORC1/2 components was analyzed.
dScore for each mTORC1/2-associated protein in a weighted composite functional association network determined by label propagation using the GeneMANIA algorithm from Mostafavi & Morris (2010). Score indicates putative functional relevance to mTORC1/2 components.
eLiterature-curated adhesome derived from Winograd-Katz et al. (2014).
fMeta-adhesome derived from Horton et al. (2015).
gTotal number of datasets in the meta-adhesome in which a protein was at least two-fold enriched in fibronectin-induced adhesion complexes over the corresponding negative control as quantified by mass spectrometry.
