## Supplemental Table 3 for "mTORC1 activity is supported by spatial association with focal adhesions"

### Sheet: Table S3
Table S3. Lysosome-associated proteins and growth factor receptors detected in the meta-adhesome.
Gene name	Protein name	UniProtKB accession	HGNC IDa	Lysosome associated	Growth factor receptor	Literature-curated adhesomeb	Meta-adhesomec							Meta-adhesome dataset occurrenced
							K562	MEF	A375	HFF	MKF1	MKF2	MKF3
EPHA3	EPH receptor A3	P29320	3387		+		FALSE	FALSE	TRUE	FALSE	FALSE	FALSE	FALSE	1
FLT1	Fms-related tyrosine kinase 1	P17948	3763		+		FALSE	FALSE	FALSE	TRUE	FALSE	TRUE	TRUE	3
IGF2R	Insulin-like growth factor 2 receptor	P11717	5467	+	+		TRUE	FALSE	FALSE	FALSE	FALSE	FALSE	FALSE	1
PDGFRB	Platelet-derived growth factor receptor, beta polypeptide	P09619	8804	+	+		FALSE	FALSE	FALSE	FALSE	FALSE	TRUE	FALSE	1
PTK7	Protein tyrosine kinase 7	Q13308	9618		+		FALSE	FALSE	FALSE	FALSE	FALSE	FALSE	TRUE	1
ACAN	Aggrecan	P16112	319	+			FALSE	FALSE	TRUE	FALSE	FALSE	FALSE	FALSE	1
AHNAK	AHNAK nucleoprotein	Q09666	347	+			TRUE	FALSE	TRUE	FALSE	FALSE	FALSE	FALSE	2
AKR1B1	Aldo-keto reductase family 1, member B1 (aldose reductase)	P15121	381	+			FALSE	FALSE	TRUE	FALSE	FALSE	FALSE	TRUE	2
AKR1B10	Aldo-keto reductase family 1, member B10 (aldose reductase)	O60218	382	+			FALSE	FALSE	FALSE	FALSE	FALSE	TRUE	FALSE	1
ANK3	Ankyrin 3, node of Ranvier (ankyrin G)	Q12955	494	+			FALSE	FALSE	TRUE	FALSE	FALSE	FALSE	FALSE	1
ANKFY1	Ankyrin repeat and FYVE domain containing 1	Q9P2R3	20763	+			FALSE	TRUE	TRUE	FALSE	FALSE	TRUE	FALSE	3
ANPEP	Alanyl (membrane) aminopeptidase	P15144	500	+			FALSE	FALSE	TRUE	FALSE	FALSE	TRUE	FALSE	2
ANXA1	Annexin A1	P04083	533	+			TRUE	FALSE	FALSE	TRUE	TRUE	TRUE	TRUE	5
ANXA11	Annexin A11	P50995	535	+			FALSE	FALSE	TRUE	FALSE	FALSE	FALSE	FALSE	1
ANXA2	Annexin A2	P07355	537	+			TRUE	FALSE	FALSE	FALSE	FALSE	FALSE	FALSE	1
ANXA6	Annexin A6	P08133	544	+			FALSE	FALSE	TRUE	TRUE	FALSE	FALSE	FALSE	2
AP1B1	Adaptor-related protein complex 1, beta 1 subunit	Q10567	554	+			FALSE	TRUE	TRUE	FALSE	FALSE	FALSE	FALSE	2
AP1G1	Adaptor-related protein complex 1, gamma 1 subunit	O43747	555	+			FALSE	TRUE	TRUE	FALSE	FALSE	FALSE	FALSE	2
AP1M1	Adaptor-related protein complex 1, mu 1 subunit	Q9BXS5	13667	+			FALSE	TRUE	TRUE	FALSE	FALSE	FALSE	FALSE	2
AP1S1	Adaptor-related protein complex 1, sigma 1 subunit	P61966	559	+			FALSE	TRUE	FALSE	FALSE	FALSE	FALSE	FALSE	1
AP1S2	Adaptor-related protein complex 1, sigma 2 subunit	P56377	560	+			FALSE	FALSE	TRUE	FALSE	FALSE	FALSE	FALSE	1
AP2A1	Adaptor-related protein complex 2, alpha 1 subunit	O95782	561	+			TRUE	FALSE	TRUE	FALSE	FALSE	FALSE	FALSE	2
AP2A2	Adaptor-related protein complex 2, alpha 2 subunit	O94973	562	+			TRUE	FALSE	TRUE	FALSE	FALSE	FALSE	FALSE	2
AP2B1	Adaptor-related protein complex 2, beta 1 subunit	P63010	563	+			TRUE	FALSE	TRUE	FALSE	FALSE	FALSE	FALSE	2
AP2M1	Adaptor-related protein complex 2, mu 1 subunit	Q96CW1	564	+			TRUE	FALSE	TRUE	FALSE	FALSE	FALSE	FALSE	2
AP2S1	Adaptor-related protein complex 2, sigma 1 subunit	P53680	565	+			FALSE	TRUE	TRUE	FALSE	FALSE	FALSE	FALSE	2
AP3M1	Adaptor-related protein complex 3, mu 1 subunit	Q9Y2T2	569	+			FALSE	FALSE	TRUE	FALSE	FALSE	FALSE	FALSE	1
ARL8A	ADP-ribosylation factor-like 8A	Q96BM9	25192	+			FALSE	FALSE	TRUE	FALSE	FALSE	FALSE	FALSE	1
ARL8B	ADP-ribosylation factor-like 8B	Q9NVJ2	25564	+			FALSE	FALSE	FALSE	FALSE	FALSE	TRUE	FALSE	1
ATP6V0D1	ATPase, H+ transporting, lysosomal 38kDa, V0 subunit d1	P61421	13724	+			FALSE	TRUE	TRUE	FALSE	FALSE	FALSE	FALSE	2
ATP6V1A	ATPase, H+ transporting, lysosomal 70kDa, V1 subunit A	P38606	851	+			FALSE	FALSE	TRUE	FALSE	FALSE	FALSE	FALSE	1
ATP6V1B2	ATPase, H+ transporting, lysosomal 56/58kDa, V1 subunit B2	P21281	854	+			TRUE	FALSE	TRUE	FALSE	FALSE	TRUE	FALSE	3
ATP6V1C1	ATPase, H+ transporting, lysosomal 42kDa, V1 subunit C1	P21283	856	+			FALSE	TRUE	TRUE	FALSE	FALSE	FALSE	FALSE	2
ATP6V1D	ATPase, H+ transporting, lysosomal 34kDa, V1 subunit D	Q9Y5K8	13527	+			FALSE	TRUE	FALSE	FALSE	FALSE	TRUE	FALSE	2
ATP6V1E1	ATPase, H+ transporting, lysosomal 31kDa, V1 subunit E1	P36543	857	+			FALSE	TRUE	TRUE	FALSE	FALSE	FALSE	FALSE	2
ATP6V1H	ATPase, H+ transporting, lysosomal 50/57kDa, V1 subunit H	Q9UI12	18303	+			FALSE	FALSE	TRUE	FALSE	FALSE	TRUE	FALSE	2
CAPN2	Calpain 2, (m/II) large subunit	P17655	1479	+		+	FALSE	FALSE	TRUE	FALSE	FALSE	FALSE	FALSE	1
CHMP2B	Charged multivesicular body protein 2B	Q9UQN3	24537	+			FALSE	FALSE	FALSE	FALSE	TRUE	TRUE	TRUE	3
CLTA	Clathrin, light chain A	P09496	2090	+			FALSE	TRUE	TRUE	FALSE	FALSE	FALSE	FALSE	2
CLTC	Clathrin, heavy chain (Hc)	Q00610	2092	+			TRUE	FALSE	TRUE	FALSE	FALSE	FALSE	FALSE	2
COL6A1	Collagen, type VI, alpha 1	P12109	2211	+			FALSE	TRUE	TRUE	TRUE	TRUE	TRUE	TRUE	6
CSPG4	Chondroitin sulfate proteoglycan 4	Q6UVK1	2466	+			FALSE	FALSE	TRUE	FALSE	FALSE	FALSE	FALSE	1
CTSK	Cathepsin K	P43235	2536	+			FALSE	FALSE	FALSE	TRUE	FALSE	FALSE	FALSE	1
DAB2	Dab, mitogen-responsive phosphoprotein, homolog 2 (Drosophila)	P98082	2662	+			TRUE	TRUE	TRUE	FALSE	FALSE	FALSE	FALSE	3
DNAJC13	DnaJ (Hsp40) homolog, subfamily C, member 13	O75165	30343	+			FALSE	TRUE	TRUE	FALSE	FALSE	FALSE	FALSE	2
EEF1A1	Eukaryotic translation elongation factor 1 alpha 1	P68104	3189	+			FALSE	FALSE	FALSE	FALSE	TRUE	FALSE	TRUE	2
ENPEP	Glutamyl aminopeptidase (aminopeptidase A)	Q07075	3355	+			FALSE	FALSE	FALSE	FALSE	FALSE	TRUE	TRUE	2
FLOT1	Flotillin 1	O75955	3757	+			TRUE	TRUE	TRUE	FALSE	FALSE	FALSE	FALSE	3
GNA11	Guanine nucleotide binding protein (G protein), alpha 11 (Gq class)	P29992	4379	+			FALSE	TRUE	TRUE	FALSE	FALSE	FALSE	FALSE	2
GNAI3	Guanine nucleotide binding protein (G protein), alpha inhibiting activity polypeptide 3	P08754	4387	+			TRUE	TRUE	TRUE	FALSE	FALSE	FALSE	FALSE	3
GNAQ	Guanine nucleotide binding protein (G protein), q polypeptide	P50148	4390	+			FALSE	FALSE	FALSE	FALSE	FALSE	TRUE	TRUE	2
GNB1	Guanine nucleotide binding protein (G protein), beta polypeptide 1	P62873	4396	+			FALSE	FALSE	FALSE	FALSE	FALSE	FALSE	TRUE	1
GNB4	Guanine nucleotide binding protein (G protein), beta polypeptide 4	Q9HAV0	20731	+			FALSE	FALSE	TRUE	FALSE	FALSE	FALSE	FALSE	1
GOT1	Glutamic-oxaloacetic transaminase 1, soluble	P17174	4432	+			FALSE	TRUE	TRUE	FALSE	FALSE	FALSE	FALSE	2
HLA-DRB1	Major histocompatibility complex, class II, DR beta 1	P01911	4948	+			FALSE	FALSE	TRUE	FALSE	FALSE	FALSE	FALSE	1
HSPA8	Heat shock 70kDa protein 8	P11142	5241	+			FALSE	FALSE	TRUE	TRUE	FALSE	FALSE	FALSE	2
HSPG2	Heparan sulfate proteoglycan 2	P98160	5273	+			TRUE	TRUE	TRUE	FALSE	FALSE	FALSE	FALSE	3
IFITM3	Interferon induced transmembrane protein 3	Q01628	5414	+			FALSE	TRUE	FALSE	FALSE	FALSE	FALSE	FALSE	1
LAMP1	Lysosomal-associated membrane protein 1	P11279	6499	+			FALSE	FALSE	FALSE	FALSE	FALSE	FALSE	TRUE	1
LAMTOR1	Late endosomal/lysosomal adaptor, MAPK and MTOR activator 1	Q6IAA8	26068	+			FALSE	FALSE	TRUE	FALSE	FALSE	FALSE	FALSE	1
LRBA	LPS-responsive vesicle trafficking, beach and anchor containing	P50851	1742	+			TRUE	FALSE	FALSE	FALSE	FALSE	FALSE	FALSE	1
LYN	v-Yes-1 Yamaguchi sarcoma viral related oncogene homolog	P07948	6735	+		+	FALSE	FALSE	TRUE	FALSE	FALSE	FALSE	FALSE	1
MPZ	Myelin protein zero	P25189	7225	+			FALSE	FALSE	TRUE	FALSE	FALSE	FALSE	FALSE	1
MYO5A	Myosin VA (heavy chain 12, myoxin)	Q9Y4I1	7602	+			FALSE	FALSE	TRUE	FALSE	FALSE	FALSE	FALSE	1
MYO6	Myosin VI	Q9UM54	7605	+			FALSE	FALSE	TRUE	FALSE	FALSE	TRUE	FALSE	2
NAPG	N-ethylmaleimide-sensitive factor attachment protein, gamma	Q99747	7642	+			TRUE	FALSE	FALSE	FALSE	FALSE	FALSE	FALSE	1
NSF	N-ethylmaleimide-sensitive factor	P46459	8016	+			FALSE	FALSE	TRUE	FALSE	TRUE	TRUE	FALSE	3
OSBPL1A	Oxysterol binding protein-like 1A	Q9BXW6	16398	+			FALSE	FALSE	FALSE	FALSE	FALSE	FALSE	TRUE	1
PRDX6	Peroxiredoxin 6	P30041	16753	+			TRUE	FALSE	TRUE	FALSE	FALSE	FALSE	FALSE	2
PRELP	Proline/arginine-rich end leucine-rich repeat protein	P51888	9357	+			FALSE	FALSE	FALSE	TRUE	FALSE	FALSE	FALSE	1
RAB12	RAB12, member RAS oncogene family	Q6IQ22	31332	+			FALSE	TRUE	TRUE	FALSE	FALSE	FALSE	FALSE	2
RAB5C	RAB5C, member RAS oncogene family	P51148	9785	+			TRUE	FALSE	FALSE	FALSE	FALSE	FALSE	FALSE	1
RAB7A	RAB7A, member RAS oncogene family	P51149	9788	+			TRUE	FALSE	FALSE	FALSE	FALSE	FALSE	FALSE	1
RHEB	Ras homolog enriched in brain	Q15382	10011	+			FALSE	FALSE	FALSE	FALSE	FALSE	FALSE	TRUE	1
RRAGA	Ras-related GTP binding A	Q7L523	16963	+			FALSE	TRUE	TRUE	FALSE	FALSE	FALSE	FALSE	2
S100A13	S100 calcium binding protein A13	Q99584	10490	+			FALSE	FALSE	FALSE	FALSE	FALSE	FALSE	TRUE	1
SNAP23	Synaptosomal-associated protein, 23kDa	O00161	11131	+			TRUE	FALSE	TRUE	FALSE	FALSE	FALSE	FALSE	2
SNAPIN	SNAP-associated protein	O95295	17145	+			FALSE	FALSE	TRUE	FALSE	FALSE	FALSE	FALSE	1
SOD1	Superoxide dismutase 1, soluble	P00441	11179	+			FALSE	FALSE	FALSE	FALSE	FALSE	FALSE	TRUE	1
SQSTM1	Sequestosome 1	Q13501	11280	+			FALSE	FALSE	TRUE	FALSE	FALSE	FALSE	FALSE	1
SRC	v-Src avian sarcoma (Schmidt-Ruppin A-2) viral oncogene homolog	P12931	11283	+		+	FALSE	TRUE	TRUE	FALSE	FALSE	TRUE	TRUE	4
TCIRG1	T-cell, immune regulator 1, ATPase, H+ transporting, lysosomal V0 subunit A3	Q13488	11647	+			FALSE	FALSE	TRUE	FALSE	FALSE	TRUE	FALSE	2
TIAL1	TIA1 cytotoxic granule-associated RNA binding protein-like 1	Q01085	11804	+			FALSE	FALSE	TRUE	FALSE	FALSE	FALSE	FALSE	1
TINAGL1	Tubulointerstitial nephritis antigen-like 1	Q9GZM7	19168	+			FALSE	TRUE	FALSE	FALSE	FALSE	FALSE	TRUE	2
TLR9	Toll-like receptor 9	Q9NR96	15633	+			FALSE	FALSE	TRUE	FALSE	FALSE	FALSE	FALSE	1
TRIP10	Thyroid hormone receptor interactor 10	Q15642	12304	+			FALSE	FALSE	FALSE	FALSE	FALSE	TRUE	FALSE	1
TXNDC5	Thioredoxin domain containing 5 (endoplasmic reticulum)	Q8NBS9	21073	+			FALSE	TRUE	FALSE	FALSE	FALSE	FALSE	FALSE	1
UBA1	Ubiquitin-like modifier activating enzyme 1	P22314	12469	+			FALSE	FALSE	TRUE	FALSE	FALSE	FALSE	FALSE	1
UBA52	Ubiquitin A-52 residue ribosomal protein fusion product 1	P62987	12458	+			FALSE	TRUE	FALSE	FALSE	FALSE	FALSE	FALSE	1
USP5	Ubiquitin specific peptidase 5 (isopeptidase T)	P45974	12628	+			FALSE	FALSE	TRUE	FALSE	FALSE	FALSE	FALSE	1
UVRAG	UV radiation resistance associated	Q9P2Y5	12640	+			FALSE	FALSE	FALSE	FALSE	FALSE	TRUE	FALSE	1
VAMP8	Vesicle-associated membrane protein 8	Q9BV40	12647	+			FALSE	TRUE	FALSE	FALSE	FALSE	FALSE	TRUE	2
VASN	Vasorin	Q6EMK4	18517	+			FALSE	FALSE	FALSE	FALSE	FALSE	FALSE	TRUE	1
VCAN	Versican	P13611	2464	+			FALSE	FALSE	FALSE	TRUE	FALSE	FALSE	TRUE	2
VPS16	Vacuolar protein sorting 16 homolog (S. cerevisiae)	Q9H269	14584	+			FALSE	FALSE	TRUE	FALSE	FALSE	FALSE	FALSE	1
VPS18	Vacuolar protein sorting 18 homolog (S. cerevisiae)	Q9P253	15972	+			FALSE	FALSE	TRUE	FALSE	FALSE	FALSE	FALSE	1
VPS35	Vacuolar protein sorting 35 homolog (S. cerevisiae)	Q96QK1	13487	+			TRUE	TRUE	TRUE	FALSE	FALSE	FALSE	FALSE	3
VPS36	Vacuolar protein sorting 36 homolog (S. cerevisiae)	Q86VN1	20312	+			FALSE	FALSE	FALSE	FALSE	FALSE	TRUE	TRUE	2
VPS4A	Vacuolar protein sorting 4 homolog A (S. cerevisiae)	Q9UN37	13488	+			FALSE	FALSE	FALSE	FALSE	FALSE	TRUE	FALSE	1
aHGNC ID, HUGO Gene Nomenclature Committee identifier.
bLiterature-curated adhesome derived from Winograd-Katz et al. (2014).
cMeta-adhesome derived from Horton et al. (2015).
dTotal number of datasets in the meta-adhesome in which a protein was at least two-fold enriched in fibronectin-induced adhesion complexes over the corresponding negative control as quantified by mass spectrometry.
